# Comparative genomics of canonical antifungal dsRNA target genes across fungal plant pathogens: conserved siRNA-length windows define the scope for broad-spectrum spray-induced gene silencing

**DOI:** 10.64898/2026.11.01.763432

**Authors:** Muhammad Wasif, Muhammad Ahsan Khan, Muhammad Abubakkar Azmat, Gábor Tarcali, Huma Saleem

**Affiliations:** Institute of Plant Protection, Faculty of Agricultural and Food Sciences and Environmental Management, University of Debrecen, Böszörményi út 138, 4032 Debrecen, Hungary; Department of Plant Breeding and Genetics, University of Agriculture, Faisalabad 38000, Punjab, Pakistan; Department of Plant Breeding and Genetics, University of Agriculture Faisalabad, Constituent College Burewala, Vehari 61010, Pakistan

**Keywords:** Spray-induced gene silencing, dsRNA biopesticide, Comparative genomics, Fungal plant pathogens, Broad-spectrum, siRNA, CYP51, β-tubulin, Chitin synthase

## Abstract

**Background:** Spray-induced gene silencing (SIGS), in which double-stranded RNA (dsRNA) sprayed onto a crop is taken up by a fungal pathogen and silences an essential gene, is advancing as a biopesticide strategy. A recurring ambition is a broad-spectrum dsRNA: a single construct, directed at a conserved housekeeping gene, that controls several pathogens at once. Because silencing is driven by Dicer-processed small interfering RNAs (siRNAs) of roughly 21 nucleotides, the feasibility of this ambition depends on whether the target gene is conserved between pathogens at siRNA-length resolution, not merely at the level of overall gene identity. That resolution has not been mapped across the fungal plant-pathogen tree.

**Results:** We screened eleven canonical antifungal dsRNA target genes of *Fusarium graminearum* (three CYP51 sterol 14α-demethylases, six chitin synthases and two β-tubulins) for perfect 21-nucleotide identity against the transcriptomes of twelve fungal plant pathogens spanning four taxonomic classes (Sordariomycetes, Leotiomycetes, Dothideomycetes and Basidiomycota). Of 27,116 candidate siRNA start positions across the eleven genes, only 2,108 (7.8%) were conserved as a perfect 21-mer in even one other pathogen, 148 in at least three, twelve in at least seven, and none in eight or more. Conservation decayed steeply with phylogenetic distance: the congeneric *F. oxysporum* shared 1,209 sites, other Sordariomycetes 262–313, Leotiomycetes and Dothideomycetes 62–204, Basidiomycota 41–48, and the reduced-genome obligate biotroph *Blumeria graminis* just one. The β-tubulins carried the most broadly conserved individual sites (shared by up to seven pathogens), whereas CYP51C was the least conserved (shared by at most one). Even for the congener, perfect-match conservation covered only 4.5% of target positions and was concentrated in discrete windows rather than spread along the gene.

**Conclusions:** At the siRNA-length resolution that governs silencing, perfect-match conservation of canonical antifungal targets is scarce and strongly clade-limited. A perfect-match broad-spectrum dsRNA is therefore realistic only within a narrow clade, in practice around the genus level; genus- and class-spanning broad-spectrum SIGS cannot rely on perfect siRNA identity and would require mismatch-tolerant design or pathogen-specific constructs. The conserved windows mapped here identify where clade-level broad-spectrum constructs can be placed, and the gene ranking (β-tubulins most cross-targetable, CYP51C most pathogen-specific) provides a genome-guided basis for choosing antifungal dsRNA targets.
