## Supplementary Table S1 for "Comparative genomics of canonical antifungal dsRNA target genes across fungal plant pathogens: conserved siRNA-length windows define the scope for broad-spectrum spray-induced gene silencing"

gene	gene_positions	F. oxysporum	V. dahliae	M. oryzae	C. higginsianum	C. graminicola	B. cinerea	S. sclerotiorum	B. graminis	Z. tritici	A. alternata	U. maydis	P. graminis	gene_total
CYP51A	1504	32	0	9	1	0	0	0	0	0	0	0	1	43
CYP51B	1561	115	6	12	21	19	3	0	0	3	3	0	0	182
CYP51C	1534	9	0	0	1	0	0	0	0	0	0	0	0	10
CHS1	2859	95	24	26	1	21	1	7	0	0	18	19	0	212
CHS2	2458	167	6	6	19	0	0	1	0	0	0	8	0	207
CHS3b	3388	253	44	86	52	54	23	9	0	17	38	0	10	586
CHS4	3553	54	18	19	26	0	0	0	0	1	16	9	0	143
CHS6	2308	18	0	0	13	0	0	0	1	0	0	0	0	32
CHS7	4657	241	20	29	22	12	1	1	0	0	0	6	0	332
TUB1	1666	80	14	17	31	20	13	15	0	12	26	3	6	237
TUB2	1628	145	130	109	104	138	30	29	0	80	103	3	24	895
PATHOGEN_TOTAL		1209	262	313	291	264	71	62	1	113	204	48	41	2879
